# A comprehensive evolutionary scenario for the origin and neofunctionalization of the *Drosophila* speciation gene *Odysseus* (*OdsH*)

**DOI:** 10.1101/2023.05.31.542109

**Authors:** William Vilas Boas Nunes, Daniel Siqueira de Oliveira, Guilherme de Rezende Dias, Antonio Bernardo Carvalho, Ícaro Caruso Putinhon, Joice Matos Biselli, Nathalie Guegen, Abdou Akkouche, Nelly Burlet, Cristina Vieira, Claudia M. A. Carareto

## Abstract

*Odysseus* (*OdsH*) was the first gene described in *Drosophila* related to speciation and hybrid sterility. This gene was first described in the *melanogaster* subgroup and more specifically in the sterile hybrids from crosses between *D. mauritiana* and *D. simulans*. Its origin is attributed to the duplication of the gene *unc-4*, which would have occurred in the ancestor of the subgenus *Sophophora*. By using a much larger sample of *Drosophila* species, we showed that contrary to what has been previously proposed, *OdsH* origin occurred approximately 62 million years ago (Mya). Then, *OdsH* have experienced rapid neofunctionalization in male reproductive tracts, evidenced by its evolutionary rates, expression and transcription factor binding sites. Furthermore, the analysis of the OdsH peptide sequence allowed the identification of mutations in the DNA- and protein-binding domains of *D. mauritiana* that could result in incompatibility with genomes from other species. We then explored the expression of *OdsH* in the spermatocytes of *D. arizonae* and *D. mojavensis*, a pair of recently diverged sister species with incomplete reproductive isolation and expected to find the involvement of *OdsH* in hybrid sterility. Our data indicated that *OdsH* expression is not atypical in male-sterile hybrids from these species. In conclusion, we have demonstrated that the origin of *OdsH* occurred earlier than previously proposed and that its neofunctionalization in male sexual functions occurred rapidly after its origin. Our results also suggested that its role as a speciation gene, as in the *melanogaster* subgroup of species, may be restricted to this specific taxon.
