## Supplementary material for "A comprehensive evolutionary scenario for the origin and neofunctionalization of the *Drosophila* speciation gene *Odysseus* (*OdsH*)": Supplemetary tables

### Sheet: ST1
Supplementary table S1. Annotated Drosophilinae genomes and investigated mRNA and proteins sequences
Genus		unc-4	OdsH	Unc-4	OdsH
Subgenus
Group
Species
Drosophila
Sophophora
melanogaster
D. melanogaster	47	NM_001298461.1	NM_078665.3	NP_001285390.1	NP_523389.3
D. simulans	200	XM_016174122.1	XM_016182480.1	XP_016039841.1	XP_016039839.1
D. sechellia	271	XM_002042375.2	XM_032726293.1	XP_002042411.1	XP_032582184.1
D. mauritiana	201	XM_033314566.1	XM_033314133.1	XP_033170457.1	XP_033170024.1
D. yakuba	148	XM_002101496.2	XM_039375143.1	XP_002101532.1	XP_039231077.1
D. erecta	250	XM_001977558.3	-	XP_001977594.3	-
D. suzukii	18317	XM_036820696.1	XM_036820876.1	XP_036676591.1	XP_036676771.1
D. subpulchrella	95496	XM_037868669.1	XM_037869533.1	XP_037724597.1	XP_037725461.1
D. ficusphila	3491	XM_017206456.1	XM_017206429.1	XP_017061945.2	XP_017061918.1
D. eugracilis	6863	XM_017229827.1	XM_017229847.1	XP_017085316.1	XP_017085336.1
D. takahashii	3493	XM_017140606.1	XM_017140608.1	XP_016996095.1	XP_016996097.2
D. biarmipes	3499	XM_017093384.1	XM_017092423.1	XP_016948873.1	XP_016947912.1
D. elegans	3490	XM_017256198.1	XM_017256104.1	XP_017111687.1	XP_017111593.1
D. rhopaloa	6853	XM_017126099.1	XM_017126098.1	XP_016981588.1	XP_016981587.1
D. kikkawai	3492	XM_017179476.1	XM_017179077.1	XP_017034965.1	XP_017034566.1
D. serrata	17008	XM_020949303.1	XM_020949435.1	XP_020804962.1	XP_020805094.1
D. ananassae	244	XM_001965984.3	XM_001965983.2	XP_001966020.3	XP_001966019.1
D. bipectinata	3489	XM_017239687.1	XM_017239680.1	XP_017095176.1	XP_017095169.1
obscura
D. pseudoobscura	219	XM_001355153.4	XM_001355153.4	XP_001355189.3	XP_001355189.3
D. obscura	55893	XM_022371333.1	XM_022371338.1	XP_022227025.2	XP_022227030.2
D. persimilis	265	XM_026993102.1	XM_026993147.1	XP_026848903.1	XP_026848948.1
D. subobscura	64269	XM_034815904.1	XM_034815904.1	XP_034671795.1	XP_034671800.1
D. miranda	10915	XM_017301079.2	XM_017279317.1	XP_017156568.1	XP_017134806.1
D. guanche	74789	XM_034268271.1	XM_034267533.1	XP_034124162.1	XP_034123424.1
willistoni
D. willistoni	251	XM_023179361.1	XM_002071068.2	XP_023035129.1	XP_002071104.2
Drosophila
repleta
D. arizonae	45090	XM_018017130.1	XM_018014500.1	XP_017872619.1	XP_017869989.1
D. mojavensis	259	XM_032732501.1	XM_002010399.3	XP_032588392.1	XP_002010435.1
D. navojoa	45091	XM_018110258.2	XM_018108884.2	XP_017965747.1	XP_017964373.1
D. hydei	10921	XM_023319443.1	XM_023319460.1	XP_023175211.1	XP_023175228.1
virilis
D. virilis	261	XM_002056953.3	XM_032440729.1	XP_002056989.3	XP_032296620.1
D. novamexicana	10918	XM_030710956.1	XM_030710953.1	XP_030566816.1	XP_030566813.1
Hawaiian Drosophila
D. grimshawi	247	XM_001992464.2	XM_032738902.1	XP_001992500.1	XP_032594793.1
immigrans
D. albomicans	2712	XM_034263018.1	XM_034250207.1	XP_034118909.1	XP_034106098.1
Dorsilopha
busckii
D. busckii	38276	XM_017995536.1	XM_017995059.1	XP_017851025.1	XP_017850548.1
quinaria
D. innubila	76488	XM_034628969.1	XM_034627699.1	XP_034484860.1	XP_034483590.1
Scaptodrosophila
S. lebanonensis	38279	XM_030526514.1	XM_030526513.1	XP_030382374.1	XP_030382373.1

### Sheet: ST2
Supplementary table S2. Non-annotated Drosophilinae and Steganinae genomes. NOTES: +: Present sequence in genome; -: Absent sequence in genome
Subfamily	Genus	Genome ID	unc-4	OdsH
	Subgenus
	Group
	Species
Drosophilnae	Drosophila
	Sophophora
	obscura
	D. athabasca	71124	+	+
	willistoni
	D. equinoxialis	10916	+	+
	D. isularis	103454	+	+
	D. nebulosa	100631	+	+
	D. paulistorum	100644	+	+
	D. sucinea	100633	+	+
	D. tropicalis	100641	+	+
	saltans
	D. neocordata	103442	+	+
	D. prosaltans	100647	+	+
	D. saltans	103445	+	+
	Drosophila
	repleta
	D. repleta	10919	+	+
	virilis
	D. americana	10917	+	+
	D. ezoana	https://web.stanford.edu/~bkim331/files/genomes/	+	+
	D. littoralis	100641	+	+
	Hawaiian Drosophila
	D. murphyi	103459	+	+
	D. sproati	103457	+	+
	immigrans
	D. immigrans	100654	+	+
	D. nasuta	55963	+	+
	nannoptera
	D. achantoptera	https://web.stanford.edu/~bkim331/files/genomes/	+	+
	D. wassermani	https://web.stanford.edu/~bkim331/files/genomes/	+	+
	funebris
	D. funebris	103437	+	+
	cardini
	D. arawakana	100640	+	+
	D. cardini	103451	+	+
	melanica
	D. micromelanica	75739	+	+
	D. nigromelanica	75864	+	+
	robusta
	D. robusta	75738	+	+
	D. lacertosa	75740	+	+
	tumiditarsus
	D. repletoides	100636	+	+
	Lordiphosa
	L. clarofinis	103458	+	+
	L. collinela	103460	+	+
	Scaptomyza
	S. flava	14175	+	+
	S. hsui	100650	+	+
	S. montana	103456	+	+
	S. pallida	100649	+	+
	Zaprionus
	Z. africanus	100646	+	+
	Z. cameronensis	103452	+	+
	Z. capensis	103444	+	+
	Chymomyza
	C. procmenis	Provided by G.R. Dias and A.B. Carvalho	+	+
	C. costata	100639	+	+
Staganinae
	Cacoxenus indagator	Provided by G.R. Dias and A.B. Carvalho	+	-
	Leucophenga varia	103443	+	-
	Rhinoleucophenga bivisualis	Provided by G.R. Dias and A.B. Carvalho	+	-
	Phortica variegata	38277	+	-

### Sheet: ST3
Supplementary table S3. Investigated Diptera (non Drosophilidae) genomes
Family	Genome ID
Specie
Culicidae
Aedes aegypti	44
Aedes albopictus	45
Anopheles gambiae	46
Calliphoridae
Lucilia sericata	12732
Lucilia cuprina	8289
Diopsidae
Teleopsis dalmani	13232
Ephydridae
Ephydra gracilis	38282
Glossinidae
Glossina fuscipes	15034
Muscidae
Musca domestica	14461
Stomoxys calcitrans	11278
Tephritidae
Bactrocera dorsalis	10754
Bactrocera latifrons	43857
Bactrocera oleae	17298
Ceratitis capitata	2738
Rhagoletis pomonella	2715
Zeugodacus cucurbitae	11807

### Sheet: ST4
Supplementary table S4. Test of selection (site model) in OdsH sequences
Model	Parameters	lnL	np	χ²	P
Drosophilinae
m1	p: 0.94621 0.05379 ω: 0.06048 1.00000	-5208.84	97
m2	p: 0.94621 0.05379 0.00000 ω: 0.06048 1.00000 7.77649	-5208.84	99	0	1
m7	p = 0.48230 q = 5.13975	-5153.74	97
m8	p0 = 0.99999 p = 0.48230 q = 5.13975 (p1 = 0.00001) ω = 2.56876	-5153.74	99	0.0027	0.999
melanogaster complex
m1	p: 0.72272 0.27728 ω: 0.19667 1.00000	-1090.02	11
m2	P: 0.72272 0.18932 0.08796 ω: 0.19667 1.00000 1.00000	-1090.02	13	0	1
m7	p = 0.58838 q = 0.85536	-1090.05	11
m8	p0 = 0.74334 p = 3.52673 q = 12.75901 (p1 = 0.25666) ω = 1.00000	-1090.01	13	0.074294	0.964

### Sheet: ST5
Supplementary table S5. Enriched TBFS in upstream regulatory region of OdsH in comparison to unc-4
Transcription Factor ID	Transcription Factor Name	Deficit	Total No. Search Genes	No. Transcription Factor Search Genes	Total No. Background Genes	No. Transcription Factor Background Genes	Gene Representation	Gene P-Value	Average Log2 Proportion Bound	Log2 Enrichment	Significance Score
MA0012.1	br(var.3)	0.07	12	11	12	1	Up	0.000107	-1.58959	2.9386	3.96963
MA0170.1	C15	0.03	12	12	12	4	Up	0.000673	-0.736966	1.47393	3.17196
MA0232.1	lbl	0.09	12	12	12	4	Up	0.000673	-0.736966	1.47393	3.17196
MA0227.1	hth	0.08	12	9	12	1	Up	0.00275946	-1.72741	2.66297	2.55918
MA0252.1	vis	0.01	12	9	12	1	Up	0.00275946	-1.72741	2.66297	2.55918
MA0207.1	achi	0.06	12	9	12	1	Up	0.00275946	-1.72741	2.66297	2.55918
MA0249.2	twi	0.13	12	9	12	1	Up	0.00275946	-1.72741	2.66297	2.55918
MA0182.1	CG4328-RA	0.01	12	10	12	2	Up	0.00332895	-1.28673	2.07039	2.47769
MA0446.1	fkh	0.11	12	10	12	2	Up	0.00332895	-1.28673	2.07039	2.47769
MA0231.1	lbe	0.02	12	12	12	5	Up	0.00457666	-0.592212	1.18442	2.33945
MA0214.1	bsh	0.06	12	12	12	5	Up	0.00457666	-0.592212	1.18442	2.33945
MA0183.1	HHEX	0.12	12	12	12	5	Up	0.00457666	-0.592212	1.18442	2.33945
MA0177.1	CG18599	0.14	12	11	12	4	Up	0.00942253	-0.797113	1.35364	2.02583
MA0221.1	eve	0.09	12	11	12	4	Up	0.00942253	-0.797113	1.35364	2.02583
MA0228.1	ind	0.14	12	11	12	4	Up	0.00942253	-0.797113	1.35364	2.02583
MA0209.1	ap	0.11	12	11	12	4	Up	0.00942253	-0.797113	1.35364	2.02583
MA0189.1	E5	0.09	12	11	12	4	Up	0.00942253	-0.797113	1.35364	2.02583
MA0219.1	ems	0.07	12	11	12	4	Up	0.00942253	-0.797113	1.35364	2.02583
MA0195.1	Lim3	0.11	12	11	12	4	Up	0.00942253	-0.797113	1.35364	2.02583
MA0191.1	HGTX	0.07	12	11	12	4	Up	0.00942253	-0.797113	1.35364	2.02583
MA0257.1	zen2	0.11	12	11	12	4	Up	0.00942253	-0.797113	1.35364	2.02583
MA0225.1	ftz	0.07	12	9	12	2	Up	0.0122781	-1.35893	1.926	1.91087
MA0013.1	br(var.4)	0.12	12	9	12	2	Up	0.0122781	-1.35893	1.926	1.91087
MA0199.1	Optix	0.1	12	6	12	0	Up	0.01373	-2.79364	3.70044	1.86233
MA0448.1	H2.0	0.09	12	12	12	6	Up	0.01373	-0.471708	0.943416	1.86233
MA0254.1	vvl	0.07	12	11	12	5	Up	0.0271907	-0.652359	1.06413	1.56558
MA0049.1	hb	0.06	12	11	12	5	Up	0.0271907	-0.652359	1.06413	1.56558
MA0186.1	Dfd	0.13	12	11	12	5	Up	0.0271907	-0.652359	1.06413	1.56558
MA0215.1	btn	0.11	12	11	12	5	Up	0.0271907	-0.652359	1.06413	1.56558
MA0203.1	Scr	0.14	12	11	12	5	Up	0.0271907	-0.652359	1.06413	1.56558
MA0166.1	Antp	0.13	12	8	12	2	Up	0.0360748	-1.43916	1.76553	1.4428
MA0238.1	pb	0.07	12	10	12	4	Up	0.0360748	-0.862735	1.22239	1.4428
MA0230.1	lab	0.13	12	10	12	4	Up	0.0360748	-0.862735	1.22239	1.4428
MA0256.1	zen	0.1	12	10	12	4	Up	0.0360748	-0.862735	1.22239	1.4428
MA0245.1	slou	0.05	12	10	12	4	Up	0.0360748	-0.862735	1.22239	1.4428
MA0185.1	Deaf1	0.01	12	10	12	4	Up	0.0360748	-0.862735	1.22239	1.4428
MA0246.1	so	0.1	12	5	12	0	Up	0.0372671	-2.91414	3.45943	1.42867
MA0011.1	br(var.2)	0.04	12	5	12	0	Up	0.0372671	-2.91414	3.45943	1.42867
MA0204.1	Six4	0.01	12	5	12	0	Up	0.0372671	-2.91414	3.45943	1.42867
MA0458.1	slp1	0.1	12	12	12	7	Up	0.0372671	-0.368483	0.736966	1.42867
MA0233.1	mirr	0	12	12	12	7	Up	0.0372671	-0.368483	0.736966	1.42867
MA0206.1	abd-A	0.1	12	9	12	3	Up	0.0391257	-1.11621	1.44057	1.40754								43
MA0229.1	inv	0.1	12	9	12	3	Up	0.0391257	-1.11621	1.44057	1.40754
MA0460.1	ttk	0.11	12	6	12	1	Up	0.0686499	-2.00116	2.11548	1.16336
MA0445.1	D	0.15	12	6	12	1	Up	0.0686499	-2.00116	2.11548	1.16336
MA0248.1	tup	0.02	12	7	12	2	Up	0.0893795	-1.52945	1.58496	1.04876
MA0165.1	Abd-B	0.05	12	7	12	2	Up	0.0893795	-1.52945	1.58496	1.04876
MA0171.1	CG11085	0.12	12	10	12	5	Up	0.0893795	-0.717982	0.932886	1.04876
MA0169.1	B-H2	0.07	12	10	12	5	Up	0.0893795	-0.717982	0.932886	1.04876
MA0217.1	caup	0.04	12	12	12	8	Up	0.0931677	-0.278197	0.556393	1.03073
MA0210.1	ara	0.01	12	12	12	8	Up	0.0931677	-0.278197	0.556393	1.03073
MA0085.1	Su(H)	0.09	12	4	12	0	Up	0.0931677	-3.05889	3.16993	1.03073
MA0086.2	sna	0.1	12	4	12	0	Up	0.0931677	-3.05889	3.16993	1.03073
MA0235.1	onecut	0.08	12	8	12	3	Up	0.0995327	-1.19645	1.28011	1.00203
MA0196.1	NK7.1	0.08	12	9	12	4	Up	0.0995327	-0.93493	1.078	1.00203
MA0216.2	cad	0.13	12	6	12	2	Up	0.193027	-1.63267	1.37851	0.714381
MA0234.1	oc	0.15	12	6	12	2	Up	0.193027	-1.63267	1.37851	0.714381
MA0168.1	B-H1	0.08	12	10	12	6	Up	0.193027	-0.597478	0.691878	0.714381
MA0174.1	Dbx	0.06	12	10	12	6	Up	0.193027	-0.597478	0.691878	0.714381
MA0218.1	ct	0.07	12	10	12	6	Up	0.193027	-0.597478	0.691878	0.714381
MA0180.1	Vsx2	0.15	12	7	12	3	Up	0.213757	-1.28673	1.09954	0.67008
MA0010.1	br	0.14	12	9	12	5	Up	0.213757	-0.790177	0.788496	0.67008
MA0222.1	exd	0.07	12	3	12	0	Up	0.217391	-3.24018	2.80735	0.662758
MA0530.1	cnc::maf-S	0.12	12	3	12	0	Up	0.217391	-3.24018	2.80735	0.662758
MA1456.1	Dref	0.05	12	3	12	0	Up	0.217391	-3.24018	2.80735	0.662758
MA0190.1	Gsc	0.04	12	3	12	0	Up	0.217391	-3.24018	2.80735	0.662758
MA0175.1	lms	0.06	12	8	12	4	Up	0.220347	-1.01516	0.917538	0.656893
MA0187.1	Dll	0.01	12	4	12	1	Up	0.31677	-2.26641	1.58496	0.499256
MA0188.1	Dr	0.02	12	4	12	1	Up	0.31677	-2.26641	1.58496	0.499256
MA0531.1	CTCF	0.15	12	4	12	1	Up	0.31677	-2.26641	1.58496	0.499256
MA0201.1	Ptx1	0.14	12	4	12	1	Up	0.31677	-2.26641	1.58496	0.499256
MA0094.2	Ubx	0.05	12	4	12	1	Up	0.31677	-2.26641	1.58496	0.499256
MA0917.1	gcm2	0.15	12	8	12	5	Up	0.413649	-0.870409	0.628031	0.383368
MA1457.1	grh	0.15	12	2	12	0	Up	0.478261	-3.48289	2.32193	0.320335
MA0536.1	pnr	0.03	12	2	12	0	Up	0.478261	-3.48289	2.32193	0.320335
MA0529.2	BEAF-32	0.01	12	2	12	0	Up	0.478261	-3.48289	2.32193	0.320335
MA1458.1	Hsf	0.12	12	2	12	0	Up	0.478261	-3.48289	2.32193	0.320335
MA0454.1	odd	0.06	12	3	12	1	Up	0.590062	-2.4477	1.22239	0.229102
MA0184.1	CG9876	0.06	12	5	12	3	Up	0.666846	-1.51046	0.652077	0.175974
MA0200.1	Pph13	0.03	12	5	12	3	Up	0.666846	-1.51046	0.652077	0.175974
MA0533.1	su(Hw)	0.13	12	0	12	1	Down	1	-3.85137	-1.58496	5e-15
MA0452.2	Kr	0.1	12	0	12	1	Down	1	-3.85137	-1.58496	5e-15
MA1462.1	vfl	0.14	12	3	12	2	Up	1	-2.07921	0.485427	2e-15
MA0447.1	gt	0.15	12	2	12	1	Up	1	-2.69041	0.736966	0
MA0022.1	dl	0.14	12	2	12	1	Up	1	-2.69041	0.736966	0
MA0459.1	tll	0.13	12	2	12	1	Up	1	-2.69041	0.736966	0
MA1702.1	Pdp1	0.06	12	1	12	1	Down	1	-3.05889	0	0
MA0016.1	usp	0.15	12	1	12	1	Down	1	-3.05889	0	0
MA1459.1	M1BP	0	12	0	12	0	Up	1	-4.64386	0	0
MA1461.1	sv	0	12	0	12	0	Up	1	-4.64386	0	0
MA0456.1	opa	0.15	12	1	12	1	Down	1	-3.05889	0	0
MA0915.1	dve	0.15	12	1	12	1	Down	1	-3.05889	0	0
MA0197.2	nub	0.15	12	1	12	2	Down	1	-2.69041	-0.736966	0
MA0449.1	h	0.13	12	1	12	0	Up	1	-3.85137	1.58496	-5e-15
MA0534.1	EcR::usp	0.14	12	1	12	0	Up	1	-3.85137	1.58496	-5e-15
MA0212.1	bcd	0	12	1	12	0	Up	1	-3.85137	1.58496	-5e-15
MA0237.2	pan	0.15	12	5	12	7	Down	0.684273	-0.960695	-0.447459	-0.164771
MA0224.1	exex	0.13	12	8	12	10	Down	0.640405	-0.403966	-0.304855	-0.193545
MA0176.1	CG15696-RA	0.07	12	10	12	12	Down	0.478261	-0.125769	-0.251539	-0.320335
MA0532.1	Stat92E	0.15	12	0	12	2	Down	0.478261	-3.48289	-2.32193	-0.320335
MA0241.1	ro	0.09	12	0	12	2	Down	0.478261	-3.48289	-2.32193	-0.320335
MA0253.1	vnd	0.12	12	5	12	8	Down	0.413649	-0.870409	-0.628031	-0.383368
MA0247.2	tin	0.09	12	4	12	7	Down	0.413649	-1.10545	-0.736966	-0.383368
MA0202.1	Rx	0.07	12	7	12	10	Down	0.370709	-0.494252	-0.485427	-0.430966
MA0198.1	OdsH	0.06	12	7	12	10	Down	0.370709	-0.494252	-0.485427	-0.430966
MA0220.1	en	0.06	12	7	12	10	Down	0.370709	-0.494252	-0.485427	-0.430966
MA0226.1	hbn	0.04	12	7	12	10	Down	0.370709	-0.494252	-0.485427	-0.430966
MA0250.1	unc-4	0.06	12	7	12	10	Down	0.370709	-0.494252	-0.485427	-0.430966
MA0251.1	unpg	0.08	12	7	12	10	Down	0.370709	-0.494252	-0.485427	-0.430966
MA0192.1	Hmx	0.1	12	7	12	10	Down	0.370709	-0.494252	-0.485427	-0.430966
MA0172.1	CG11294	0.11	12	2	12	5	Down	0.370709	-1.75318	-1.1375	-0.430966
MA0208.1	al	0.1	12	2	12	5	Down	0.370709	-1.75318	-1.1375	-0.430966
MA0193.1	schlank	0.12	12	8	12	11	Down	0.31677	-0.338344	-0.436099	-0.499256
MA0450.1	hkb	0.11	12	0	12	3	Down	0.217391	-3.24018	-2.80735	-0.662758
MA0173.1	CG11617	0	12	0	12	3	Down	0.217391	-3.24018	-2.80735	-0.662758
MA0242.1	Bgb::run	0.14	12	0	12	3	Down	0.217391	-3.24018	-2.80735	-0.662758
MA0451.1	kni	0.15	12	5	12	9	Down	0.213757	-0.790177	-0.788496	-0.67008
MA0236.1	otp	0.07	12	5	12	9	Down	0.213757	-0.790177	-0.788496	-0.67008
MA0167.1	Awh	0.11	12	5	12	9	Down	0.213757	-0.790177	-0.788496	-0.67008
MA0535.1	Mad	0.15	12	6	12	10	Down	0.193027	-0.597478	-0.691878	-0.714381
MA0179.1	CG32532	0.04	12	6	12	10	Down	0.193027	-0.597478	-0.691878	-0.714381
MA0213.1	brk	0.1	12	3	12	8	Down	0.0995327	-1.19645	-1.28011	-1.00203
MA0205.2	Trl	0.01	12	0	12	4	Down	0.0931677	-3.05889	-3.16993	-1.03073
MA0443.1	btd	0.1	12	0	12	4	Down	0.0931677	-3.05889	-3.16993	-1.03073
MA0015.1	Cf2	0.09	12	2	12	7	Down	0.0893795	-1.52945	-1.58496	-1.04876
MA1460.1	pho	0.08	12	2	12	7	Down	0.0893795	-1.52945	-1.58496	-1.04876
MA0444.1	CG34031	0.13	12	6	12	11	Down	0.0686499	-0.531855	-0.823122	-1.16336
MA0255.1	z	0.05	12	1	12	6	Down	0.0686499	-2.00116	-2.11548	-1.16336
MA0916.1	Ets21C	0.06	12	0	12	5	Down	0.0372671	-2.91414	-3.45943	-1.42867
MA0244.1	slbo	0.03	12	0	12	5	Down	0.0372671	-2.91414	-3.45943	-1.42867
MA0178.1	CG32105	0.11	12	4	12	10	Down	0.0360748	-0.862735	-1.22239	-1.4428
MA0240.1	repo	0.09	12	4	12	10	Down	0.0360748	-0.862735	-1.22239	-1.4428
MA0194.1	Lim1	0.13	12	4	12	10	Down	0.0360748	-0.862735	-1.22239	-1.4428
MA1700.1	Clamp	0.07	12	2	12	8	Down	0.0360748	-1.43916	-1.76553	-1.4428
MA0211.1	bap	0.14	12	2	12	8	Down	0.0360748	-1.43916	-1.76553	-1.4428
MA0239.1	prd	0.06	12	5	12	11	Down	0.0271907	-0.652359	-1.06413	-1.56558
MA0126.1	ovo	0.06	12	5	12	11	Down	0.0271907	-0.652359	-1.06413	-1.56558
MA0026.1	Eip74EF	0.05	12	1	12	7	Down	0.0271907	-1.89793	-2.32193	-1.56558
MA0243.1	sd	0.04	12	1	12	7	Down	0.0271907	-1.89793	-2.32193	-1.56558
MA1455.1	dmrt99B	0.15	12	0	12	6	Down	0.01373	-2.79364	-3.70044	-1.86233
MA0023.1	dl(var.2)	0.14	12	2	12	9	Down	0.0122781	-1.35893	-1.926	-1.91087
MA0181.1	Vsx1	0.06	12	2	12	10	Down	0.00332895	-1.28673	-2.07039	-2.47769								15
MA0457.1	PHDP	0.01	12	2	12	10	Down	0.00332895	-1.28673	-2.07039	-2.47769

### Sheet: ST6
Supplementary table S6. Enriched TBFS in downstream regulatory region of OdsH in comparison to unc-4
Transcription Factor ID	Transcription Factor Name	Deficit	Total No. Search Genes	No. Transcription Factor Search Genes	Total No. Background Genes	No. Transcription Factor Background Genes	Gene Representation	Gene P-Value	Average Log2 Proportion Bound	Log2 Enrichment	Significance Score
MA0085.1	Su(H)	0.12	12	10	12	1	Up	0.000644	-1.65522	2.80735	3.19098
MA0180.1	Vsx2	0.13	12	11	12	4	Up	0.00942253	-0.797113	1.35364	2.02583
MA0016.1	usp	0.15	12	6	12	0	Up	0.01373	-2.79364	3.70044	1.86233
MA0167.1	Awh	0.12	12	12	12	6	Up	0.01373	-0.471708	0.943416	1.86233
MA0240.1	repo	0.09	12	11	12	5	Up	0.0271907	-0.652359	1.06413	1.56558
MA0187.1	Dll	0.02	12	11	12	5	Up	0.0271907	-0.652359	1.06413	1.56558
MA0239.1	prd	0.07	12	11	12	6	Up	0.0366133	-0.531855	0.823122	1.43636
MA0188.1	Dr	0.11	12	11	12	6	Up	0.0366133	-0.531855	0.823122	1.43636
MA0126.1	ovo	0.07	12	11	12	6	Up	0.0366133	-0.531855	0.823122	1.43636
MA0229.1	inv	0.09	12	11	12	6	Up	0.0366133	-0.531855	0.823122	1.43636
MA0255.1	z	0.09	12	11	12	6	Up	0.0366133	-0.531855	0.823122	1.43636
MA0447.1	gt	0.13	12	5	12	0	Up	0.0372671	-2.91414	3.45943	1.42867
MA0217.1	caup	0	12	9	12	3	Up	0.0391257	-1.11621	1.44057	1.40754								15
MA0210.1	ara	0	12	9	12	3	Up	0.0391257	-1.11621	1.44057	1.40754
MA0231.1	lbe	0	12	6	12	1	Up	0.0686499	-2.00116	2.11548	1.16336
MA0244.1	slbo	0.03	12	6	12	1	Up	0.0686499	-2.00116	2.11548	1.16336
MA0178.1	CG32105	0.11	12	10	12	5	Up	0.0893795	-0.717982	0.932886	1.04876
MA0181.1	Vsx1	0.06	12	10	12	5	Up	0.0893795	-0.717982	0.932886	1.04876
MA0236.1	otp	0.07	12	10	12	5	Up	0.0893795	-0.717982	0.932886	1.04876
MA0194.1	Lim1	0.13	12	10	12	5	Up	0.0893795	-0.717982	0.932886	1.04876
MA0235.1	onecut	0.07	12	8	12	3	Up	0.0995327	-1.19645	1.28011	1.00203
MA0220.1	en	0.06	12	11	12	7	Up	0.154953	-0.42863	0.616671	0.809801
MA0179.1	CG32532	0.04	12	11	12	7	Up	0.154953	-0.42863	0.616671	0.809801
MA0226.1	hbn	0.04	12	11	12	7	Up	0.154953	-0.42863	0.616671	0.809801
MA0206.1	abd-A	0.12	12	11	12	7	Up	0.154953	-0.42863	0.616671	0.809801
MA0250.1	unc-4	0.06	12	11	12	7	Up	0.154953	-0.42863	0.616671	0.809801
MA0192.1	Hmx	0.1	12	11	12	7	Up	0.154953	-0.42863	0.616671	0.809801
MA0459.1	tll	0.13	12	6	12	2	Up	0.193027	-1.63267	1.37851	0.714381
MA0026.1	Eip74EF	0.08	12	10	12	6	Up	0.193027	-0.597478	0.691878	0.714381
MA0457.1	PHDP	0.01	12	10	12	6	Up	0.193027	-0.597478	0.691878	0.714381
MA0094.2	Ubx	0.08	12	10	12	6	Up	0.193027	-0.597478	0.691878	0.714381
MA0176.1	CG15696-RA	0.05	12	7	12	3	Up	0.213757	-1.28673	1.09954	0.67008
MA0443.1	btd	0.04	12	3	12	0	Up	0.217391	-3.24018	2.80735	0.662758
MA0214.1	bsh	0	12	3	12	0	Up	0.217391	-3.24018	2.80735	0.662758
MA0168.1	B-H1	0	12	3	12	0	Up	0.217391	-3.24018	2.80735	0.662758
MA0248.1	tup	0	12	3	12	0	Up	0.217391	-3.24018	2.80735	0.662758
MA0171.1	CG11085	0	12	3	12	0	Up	0.217391	-3.24018	2.80735	0.662758
MA0175.1	lms	0	12	3	12	0	Up	0.217391	-3.24018	2.80735	0.662758
MA0169.1	B-H2	0	12	3	12	0	Up	0.217391	-3.24018	2.80735	0.662758
MA1458.1	Hsf	0.13	12	3	12	0	Up	0.217391	-3.24018	2.80735	0.662758
MA0444.1	CG34031	0	12	3	12	0	Up	0.217391	-3.24018	2.80735	0.662758
MA0243.1	sd	0.1	12	12	12	9	Up	0.217391	-0.197964	0.395929	0.662758
MA0202.1	Rx	0.07	12	11	12	8	Up	0.31677	-0.338344	0.436099	0.499256
MA0251.1	unpg	0.08	12	11	12	8	Up	0.31677	-0.338344	0.436099	0.499256
MA0198.1	OdsH	0.04	12	5	12	2	Up	0.370709	-1.75318	1.1375	0.430966
MA0241.1	ro	0.1	12	5	12	2	Up	0.370709	-1.75318	1.1375	0.430966
MA0224.1	exex	0.11	12	5	12	2	Up	0.370709	-1.75318	1.1375	0.430966
MA0249.2	twi	0.13	12	5	12	2	Up	0.370709	-1.75318	1.1375	0.430966
MA0193.1	schlank	0.14	12	10	12	7	Up	0.370709	-0.494252	0.485427	0.430966
MA0536.1	pnr	0.06	12	6	12	3	Up	0.400323	-1.38996	0.893085	0.397589
MA0529.2	BEAF-32	0.07	12	6	12	3	Up	0.400323	-1.38996	0.893085	0.397589
MA1456.1	Dref	0.02	12	6	12	3	Up	0.400323	-1.38996	0.893085	0.397589
MA0445.1	D	0.13	12	6	12	3	Up	0.400323	-1.38996	0.893085	0.397589
MA1457.1	grh	0.15	12	2	12	0	Up	0.478261	-3.48289	2.32193	0.320335
MA0023.1	dl(var.2)	0.12	12	2	12	0	Up	0.478261	-3.48289	2.32193	0.320335
MA1462.1	vfl	0.03	12	2	12	0	Up	0.478261	-3.48289	2.32193	0.320335
MA0535.1	Mad	0.15	12	3	12	1	Up	0.590062	-2.4477	1.22239	0.229102
MA0184.1	CG9876	0.05	12	4	12	2	Up	0.640405	-1.89793	0.847997	0.193545
MA0172.1	CG11294	0.09	12	4	12	2	Up	0.640405	-1.89793	0.847997	0.193545
MA0049.1	hb	0.01	12	4	12	2	Up	0.640405	-1.89793	0.847997	0.193545
MA0200.1	Pph13	0.03	12	6	12	4	Up	0.680172	-1.20867	0.530515	0.167381
MA1702.1	Pdp1	0.04	12	0	12	1	Down	1	-3.85137	-1.58496	5e-15
MA0533.1	su(Hw)	0.04	12	0	12	1	Down	1	-3.85137	-1.58496	5e-15
MA0177.1	CG18599	0	12	3	12	2	Up	1	-2.07921	0.485427	2e-15
MA0256.1	zen	0.03	12	3	12	2	Up	1	-2.07921	0.485427	2e-15
MA1460.1	pho	0.08	12	2	12	1	Up	1	-2.69041	0.736966	0
MA0449.1	h	0	12	0	12	0	Up	1	-4.64386	0	0
MA0454.1	odd	0	12	0	12	0	Up	1	-4.64386	0	0
MA1455.1	dmrt99B	0	12	0	12	0	Up	1	-4.64386	0	0
MA1461.1	sv	0	12	0	12	0	Up	1	-4.64386	0	0
MA0189.1	E5	0	12	2	12	2	Up	1	-2.32193	0	0
MA0238.1	pb	0	12	2	12	2	Up	1	-2.32193	0	0
MA0230.1	lab	0	12	2	12	2	Up	1	-2.32193	0	0
MA0531.1	CTCF	0.15	12	1	12	1	Down	1	-3.05889	0	0
MA0916.1	Ets21C	0	12	0	12	0	Up	1	-4.64386	0	0
MA0195.1	Lim3	0	12	2	12	2	Up	1	-2.32193	0	0
MA0456.1	opa	0	12	0	12	0	Up	1	-4.64386	0	0
MA0191.1	HGTX	0	12	2	12	2	Up	1	-2.32193	0	0
MA0086.2	sna	0.15	12	1	12	1	Down	1	-3.05889	0	0
MA0208.1	al	0	12	2	12	2	Up	1	-2.32193	0	0
MA0257.1	zen2	0	12	2	12	2	Up	1	-2.32193	0	0
MA0451.1	kni	0.13	12	1	12	2	Down	1	-2.69041	-0.736966	0
MA1459.1	M1BP	0.15	12	1	12	0	Up	1	-3.85137	1.58496	-5e-15
MA1700.1	Clamp	0.09	12	1	12	0	Up	1	-3.85137	1.58496	-5e-15
MA0252.1	vis	0.01	12	5	12	7	Down	0.684273	-0.960695	-0.447459	-0.164771
MA0254.1	vvl	0.02	12	6	12	8	Down	0.680172	-0.749905	-0.387023	-0.167381
MA0207.1	achi	0.05	12	4	12	6	Down	0.680172	-1.20867	-0.530515	-0.167381
MA0209.1	ap	0.12	12	7	12	9	Down	0.666846	-0.566447	-0.341037	-0.175974
MA0219.1	ems	0.06	12	7	12	9	Down	0.666846	-0.566447	-0.341037	-0.175974
MA0221.1	eve	0.1	12	8	12	10	Down	0.640405	-0.403966	-0.304855	-0.193545
MA0245.1	slou	0.05	12	8	12	10	Down	0.640405	-0.403966	-0.304855	-0.193545
MA0530.1	cnc::maf-S	0.15	12	2	12	4	Down	0.640405	-1.89793	-0.847997	-0.193545
MA0234.1	oc	0	12	1	12	3	Down	0.590062	-2.4477	-1.22239	-0.229102
MA0232.1	lbl	0.09	12	9	12	11	Down	0.590062	-0.258111	-0.275634	-0.229102
MA0185.1	Deaf1	0.07	12	10	12	12	Down	0.478261	-0.125769	-0.251539	-0.320335
MA0233.1	mirr	0	12	10	12	12	Down	0.478261	-0.125769	-0.251539	-0.320335
MA0201.1	Ptx1	0.05	12	0	12	2	Down	0.478261	-3.48289	-2.32193	-0.320335
MA0227.1	hth	0.1	12	5	12	8	Down	0.413649	-0.870409	-0.628031	-0.383368
MA0225.1	ftz	0.07	12	5	12	8	Down	0.413649	-0.870409	-0.628031	-0.383368
MA0216.2	cad	0.12	12	6	12	9	Down	0.400323	-0.669673	-0.547488	-0.397589
MA0917.1	gcm2	0.15	12	3	12	6	Down	0.400323	-1.38996	-0.893085	-0.397589
MA0186.1	Dfd	0.13	12	7	12	10	Down	0.370709	-0.494252	-0.485427	-0.430966
MA0203.1	Scr	0.14	12	7	12	10	Down	0.370709	-0.494252	-0.485427	-0.430966
MA0450.1	hkb	0.14	12	2	12	5	Down	0.370709	-1.75318	-1.1375	-0.430966
MA0011.1	br(var.2)	0.12	12	8	12	11	Down	0.31677	-0.338344	-0.436099	-0.499256
MA0532.1	Stat92E	0.15	12	1	12	4	Down	0.31677	-2.26641	-1.58496	-0.499256
MA0022.1	dl	0.15	12	1	12	4	Down	0.31677	-2.26641	-1.58496	-0.499256
MA0452.2	Kr	0.13	12	1	12	4	Down	0.31677	-2.26641	-1.58496	-0.499256
MA0165.1	Abd-B	0.02	12	1	12	4	Down	0.31677	-2.26641	-1.58496	-0.499256
MA0247.2	tin	0.12	12	4	12	8	Down	0.220347	-1.01516	-0.917538	-0.656893
MA0204.1	Six4	0.03	12	4	12	8	Down	0.220347	-1.01516	-0.917538	-0.656893
MA0205.2	Trl	0.03	12	0	12	3	Down	0.217391	-3.24018	-2.80735	-0.662758
MA0173.1	CG11617	0.04	12	0	12	3	Down	0.217391	-3.24018	-2.80735	-0.662758
MA0166.1	Antp	0.14	12	6	12	10	Down	0.193027	-0.597478	-0.691878	-0.714381
MA0196.1	NK7.1	0.08	12	6	12	10	Down	0.193027	-0.597478	-0.691878	-0.714381
MA0015.1	Cf2	0.1	12	6	12	10	Down	0.193027	-0.597478	-0.691878	-0.714381
MA0534.1	EcR::usp	0.14	12	2	12	6	Down	0.193027	-1.63267	-1.37851	-0.714381
MA0253.1	vnd	0.1	12	2	12	6	Down	0.193027	-1.63267	-1.37851	-0.714381
MA0190.1	Gsc	0.03	12	2	12	6	Down	0.193027	-1.63267	-1.37851	-0.714381
MA0915.1	dve	0.15	12	2	12	6	Down	0.193027	-1.63267	-1.37851	-0.714381
MA0228.1	ind	0.15	12	7	12	11	Down	0.154953	-0.42863	-0.616671	-0.809801
MA0215.1	btn	0.12	12	7	12	11	Down	0.154953	-0.42863	-0.616671	-0.809801
MA0013.1	br(var.4)	0.15	12	7	12	11	Down	0.154953	-0.42863	-0.616671	-0.809801
MA0010.1	br	0.07	12	0	12	4	Down	0.0931677	-3.05889	-3.16993	-1.03073
MA0213.1	brk	0.1	12	0	12	4	Down	0.0931677	-3.05889	-3.16993	-1.03073
MA0237.2	pan	0.07	12	0	12	4	Down	0.0931677	-3.05889	-3.16993	-1.03073
MA0242.1	Bgb::run	0.12	12	0	12	4	Down	0.0931677	-3.05889	-3.16993	-1.03073
MA0182.1	CG4328-RA	0	12	2	12	7	Down	0.0893795	-1.52945	-1.58496	-1.04876
MA0197.2	nub	0.15	12	2	12	7	Down	0.0893795	-1.52945	-1.58496	-1.04876
MA0218.1	ct	0.09	12	6	12	11	Down	0.0686499	-0.531855	-0.823122	-1.16336
MA0170.1	C15	0.04	12	7	12	12	Down	0.0372671	-0.368483	-0.736966	-1.42867
MA0183.1	HHEX	0.08	12	4	12	10	Down	0.0360748	-0.862735	-1.22239	-1.4428
MA0174.1	Dbx	0.03	12	2	12	8	Down	0.0360748	-1.43916	-1.76553	-1.4428
MA0212.1	bcd	0.15	12	2	12	8	Down	0.0360748	-1.43916	-1.76553	-1.4428
MA0012.1	br(var.3)	0.08	12	1	12	7	Down	0.0271907	-1.89793	-2.32193	-1.56558
MA0448.1	H2.0	0.07	12	6	12	12	Down	0.01373	-0.471708	-0.943416	-1.86233
MA0211.1	bap	0	12	0	12	6	Down	0.01373	-2.79364	-3.70044	-1.86233
MA0246.1	so	0.1	12	3	12	10	Down	0.0122781	-1.04402	-1.58496	-1.91087
MA0199.1	Optix	0	12	3	12	10	Down	0.0122781	-1.04402	-1.58496	-1.91087
MA0458.1	slp1	0.06	12	4	12	11	Down	0.00942253	-0.797113	-1.35364	-2.02583
MA0222.1	exd	0.05	12	1	12	8	Down	0.00942253	-1.80764	-2.5025	-2.02583
MA0460.1	ttk	0.11	12	0	12	9	Down	0.000337	-2.51989	-4.24793	-3.47299								13
MA0446.1	fkh	0.06	12	0	12	9	Down	0.000337	-2.51989	-4.24793	-3.47299

### Sheet: ST7
Supplementary table S7. CT values obtained in RT-qPCR of total RNA from testis of D. arizonae, D. m. baja and their hybrids
Biological replicates	Technical replicates	D. arizonae		D. mojavensis		Hmojari		Harimoj
		OdsH	rp49	OdsH	rp49	OdsH	rp49	OdsH	rp49
1	1	24.6165	16.7409	22.8278	16.5216	23.5058	17.2762	24.6987	17.0518
	2	24.635	16.6699	22.9225	16.5624	23.4192	17.1713	24.7377	17.0541
	3	24.563	16.8834	22.9366	16.5716	23.5261	17.2866	24.8007	17.0778
2	1	25.2465	16.9594	22.139	16.9859	23.2201	16.9113	24.8206	17.1614
	2	24.9808	16.8661	22.1903	17.674	22.9726	16.9549	24.8889	17.1285
	3	25.0515	16.9183	22.214	16.9077	23.0804	16.9271	24.8955	17.1068
3	1	24.8966	17.0122	23.0014	17.1359	23.1101	16.8788	24.4831	16.9512
	2	25.0185	16.9853	22.9413	17.1699	23.2867	17.3605	24.3672	16.9741
	3	24.8863	16.9553	22.9748	17.1119	23.298	16.9752	24.5165	16.9899
4	1	25.5119	17.5276	23.4529	17.5535	24.0505	18.1285	25.8245	17.935
	2	25.3623	17.4357	23.5043	17.6485	24.0248	18.1058	25.716	17.8953
	3	25.365	17.4966	23.6163	17.7313	24.2443	18.1514	25.6969	17.9303
5	1	25.0688	16.7626	23.5808	17.2234	23.8656	17.3469	24.8481	17.825
	2	24.9472	16.8749	23.3831	17.2384	23.6267	17.3728	24.6405	17.9725
	3	24.9502	16.8122	23.4151	17.3104	23.3498	17.4472	25.0139	17.9577
6	1	25.5801	17.1394	23.4824	17.586	23.3107	17.4027	26.107	18.2419
	2	25.7357	17.1897	23.6629	17.5613	23.3758	17.3945	26.025	18.3302
	3	25.6355	17.288	24.1095	17.6476	23.3309	17.3871	26.0347	18.4259
7	1	25.8459	17.3639	23.3972	17.0223	25.4953	18.2963	25.0013	17.9609
	2	25.6826	17.4053	23.4964	17.0858	25.4212	18.3147	24.8925	18.0386
	3	25.8412	17.5192	23.6841	17.5758	25.6952	18.3537	25.11	18.0738

### Sheet: ST8
Supplementary table S8. Probe sequences used for smRNA FISH of OdsH
Probe 1	taccttccgcgtaaatcagc
Probe 2	cgaagctgtgagcgtaattt
Probe 3	aatttgtttgtcgccgccgc
Probe 4	cgagtctcacagcagccaaa
Probe 5	ctcgacgcgagcgtccttat
Probe 6	ttgcgcctgtcgtagtgacg
Probe 7	tgagtgtgtgtgtgtgtgtg
Probe 8	tgtgtatgtgatgcaacagt
Probe 9	cacctgccccccacacaaat
Probe 10	atcaactgctcaagcagctg
Probe 11	cactcccagcctccgctgca
Probe 12	cacttcgatggcgtgcatcc
Probe 13	atccgcatccacagccacat
Probe 14	atcatccaccacatccgcat
Probe 15	ctccgctttgcagctgtatg
Probe 16	atttctggccatgaatcagc
Probe 17	ctagcgactcgagctatcca
Probe 18	ctgccaggctgccacaagtg
Probe 19	gtgcacatgctgcgccacat
Probe 20	cgaagctgcagcagctccag
Probe 21	gatgtggaggtgacagcaat
Probe 22	caacctcacgcaacttgatg
Probe 23	caatgaggtctcctccgcct
Probe 24	ctccgcccaggatgatgaga
Probe 25	cagctgccgccaatcgtcga
Probe 26	cgcacgaatttcagcacctg
Probe 27	gcctttctcagcagccacta
Probe 28	cggacgtgtttatgcgcgag
Probe 29	gccatgcggctggatctgaa
Probe 30	gcatagcggtgtggttccag
Probe 31	caagaaggagcacacgaaga
Probe 32	cacaatgcccagccgcagag
Probe 33	cgattccactgcaggagctg
Probe 34	cgcatagccaaggcgatcga
Probe 35	ctcgaggtcaacgtggagca
Probe 36	cagctggagtccagcgacat
